# PlantScience.ai: An LLM-Powered Virtual Scientist for Plant Science

**DOI:** 10.1101/2025.10.24.684337

**Authors:** Haopeng Yu, Shasha Zhou, Mingyu Huang, Ling Ding, Yuxuan Chen, Yinru Wang, Yingyu Ren, Nuo Cheng, Xinya Wang, Jie Liang, The John Innes Centre and The Sainsbury Laboratory Collaboration, Huakun Zhang, Yiliang Ding, Ke Li

**Affiliations:** Department of Cell and Developmental Biology, John Innes Centre, Norwich Research Park, Norwich, NR4 7UH, UK; Department of Computer Science, University of Exeter, Exeter, EX4 4RN, UK; Key Laboratory of Molecular Epigenetics of the Ministry of Education, Northeast Normal University, Changchun, 130024, China; James Watt School of Engineering, University of Glasgow, Glasgow, G12 8QQ, UK

## Abstract

The accelerating growth of plant science literature presents a major challenge for researchers seeking to extract accurate, up-to-date knowledge from an increasingly fragmented and domain-specific corpus. General-purpose large language models (LLMs), while powerful, often misinterpret plant science terminology and lack mechanisms for source traceability. We created *PlantScience*.*ai*, a virtual plant biology scientist powered by our automated scientific knowledge graph construction pipeline (AutoSKG). *PlantScience*.*ai* exhibits expert-level reasoning in plant biology and maintains scholarly rigour in its citations. Through continuous learning, it integrates the latest research, ensuring that its knowledge base remains current and scientifically robust. Apart from providing the answers to the scientific questions, *PlantScience*.*ai* can interact with human scientists, follow instructions, and retrieve information with citation awareness, grounding each response in primary sources to ensure accuracy and verifiability. *PlantScience*.*ai* marks a pivotal advance toward a collaborative scientific paradigm in which virtual and human plant scientists work synergistically to accelerate discovery while preserving the unique value of human insight. *PlantScience*.*ai* is available at https://plantscience.ai.
