## Supplementary material for "PlantScience.ai: An LLM-Powered Virtual Scientist for Plant Science": Table S1

### Sheet: Sheet1
Query
what's the difference between DMS-seq and SHAPE-seq
what's the correlation of translation efficiency and GC content
what is im-seeker
Explain the molecular mechanisms of drought tolerance in crops
What is the role of FLC and COOLAIR in flowering time regulation in Arabidopsis?
RNA structure is stronger or weeker in exon-intron junction
Does rna polymerase ii slow down inside exons?
How do plasmids affect rhizisohere microbiomes
Explain to me what effectoromics means
Explain the molecular mechanisms of NLRs
What is Sr22 in context of wheat
what is a plant
Why is there no wheat C genome?
explain the regulation of the Calvin-Benson cycle
What could be the potential relationship between the kinase domain of MKKK7 and the NAD(P)-binding Rossmann-fold domain
find me all KRP4 interactors and what is predicted subcellular localisation of this protein
What is the trending of NLR biology?
What do you know about Sapria himalayana?
what is dms?
Are there any studies about how plants can support neurodivergent people?
What is a DNA vector in microbiology?
What are some examples of C4 plants?
How many varieties of corn are there?
Are you team rice or team potato?
“Explain pollen development in Arabidopsis”
Is nitrite toxic to yeast?
what is zar1
what is the cargo size limit for PeBV as a heterologous expression system
What is the biosynthesis of UDP-Rhamnose in plants?
What is the biosynthesis of L-fucose?
What is the role of VRT2 in glume length in wheat
How many mobile mRNAs are there in arabidopsis
does the VRN2 gene in wheat encode a mads box transcription factor?
how does temperature influence chloroplast function
list transcription factors with a role in endosperm development
can you tell me about what grafting studies in the 1950's told us about flowering?
Biosynthesis of UDP-Rhamnose in Plants
What are MADS Box transcription factors?
List some examples of transcriptional switches during plant development
is it correct to think of Chinese spring as being more like a land race compared to a cultivar like paragon?
what to consider when choosing host for metabolic engineering?
Explain pollen development in Arabidopsis
which proteins and transcriptions factors are known to be involved in chloroplast differentiation
how has arabidopsis research helped understadning of the role of SLR1 in rice?
Can plants absorb bacteria from soil
tell me the difference between backcross breeding and recurrent selection
what is FSD1
what's role of JKD gene
what time is there a peak GRP7 expression level?
give me a list of wheat stem rust resistance genes
How do NLRs recognise PAMPs?
What's a NF-YA TF?
What is the role of H2S in abiotic stress responses?
does expression of VAL1 increase in the cold?
What is the importance of mads box genes in developmental timing?
How can urban air pollution be implemented by municipal plant-life?
What genes have been implicated in bolting in vegetable crops?
list all the naturally occurring genetic variant of about COOLAIR
what are the proteins that make up the small ribosomal subnit
does VRN1 repress flowering?
